# An arrayed CRISPR/Cas9 screen identifies mTORC1 as a regulator of lipid droplet accumulation in APOE E3 and APOE KO iPSC-derived microglia

**DOI:** 10.1101/2024.03.16.585330

**Authors:** Sonja Meier, Anne Sofie Gry Larsen, Florian Wanke, Nicolas Mercado, Arianna Mei, Livia Takacs, Eva Suszanna Mracsko, Ludovic Collin, Martin Kampmann, Filip Roudnicky, Ravi Jagasia

## Abstract

Variants of the Apolipoprotein E (APOE) gene, particularly the E4 allele, are significantly associated with an increased risk of Alzheimer’s Disease and have been implicated in neuroinflammatory processes due to disrupted lipid metabolism. Lipid alterations can manifest in glial cells as an excessive buildup of lipids, potentially contributing to neuroinflammation. In this study, we observed a heightened lipid load in APOE-deficient human induced pluripotent stem cell (iPSC)-derived microglia relative to cells with other APOE isoforms. To explore the mechanisms governing lipid handling within microglia, we established a technique for the nucleofection of CRISPR/Cas9 ribonucleoprotein complexes into iPSC-derived myeloid cells. Utilizing this method, we performed a targeted screen to identify key upstream modifiers in lipid droplet formation. Our findings highlight the mammalian target of rapamycin complex 1 (mTORC1) signaling pathway as a pivotal influence on lipid storage in microglia with both APOE3 and APOE knockout genotypes, underscoring its role in lipid dysregulation associated with Alzheimer’s Disease and neuroinflammation.
