## Supplemental Table S1 for "An arrayed CRISPR/Cas9 screen identifies mTORC1 as a regulator of lipid droplet accumulation in APOE E3 and APOE KO iPSC-derived microglia"

### Sheet: Plate1-4
	Plate #1														Kill controls			9
	1	2	3	4	5	6	7	8	9	10	11	12			Cutting controls			12
A	SYP	PLK1	LIPA	SHLD2	ABCA1	RPS6KB1	ABCG8	CYP46A1	MOV10	TM7SF2	NCOA2	FADS1			Positive controls			9
B	EBP	PON1	NTC2	ANXA5	SLC38A9	NFKBIA	PIK3R1	TRIB3	ABCA3	CD36	TNRC6B	NTC5			Non targeting controls			20
C	NCOA6	CAV1	TNRC6A	VPS26A	KPNB1	HELZ2	KIF11	FDFT1	OSBPL10	SEC24B	MTOR	OSBPL2
D	OSBPL1A	ATF3	PPARG	CYP27A1	ALCAM	ACACA	ADIPOQ	EGF	NTC4	MVD	IDI2	CD81			NTC1	AVANA_224_A		A*A*A*CAUCGACCGAAAGCGU + SYNTHEGO modified EZ scaffold
E	NTC1	NAXE	ELOVL4	CES1	OSBPL7	SEC24A	ABCA2	SIDT1	AGTR1	MTF1	LPL	CREBBP			NTC2	AVANA_25_A		A*A*G*AAAGAGGAAUAGUAGC + SYNTHEGO modified EZ scaffold
F	APOB	NFYA	ELOVL5	NTC3	SOAT1	NR1H4	EEF2	SMARCD3	CD14	TBL1XR1	FABP5	OR52A1			NTC3	AVANA_147_A		A*C*G*CGAGUCCGGUGGCUAG + SYNTHEGO modified EZ scaffold
G	CYP51A1	ERRFI1	SEC23A	SOD1	PCSK9	YJEFN3	ABCA8	ATXN2	GLDC	APOA5	ELOVL6	PTPRC			NTC4	AVANA_225_A		A*G*A*AGGGCCGUACCCGAAA + SYNTHEGO modified EZ scaffold
H	ZDHHC8	PDK3	SOAT2	OR56A4	ELOVL3	GNAI1	PRKAA1	MVK	EEPD1	FABP6	ACAT2	OR9I1			NTC5	AVANA_324_A		A*G*G*CAAUUUACUGGAUCCU + SYNTHEGO modified EZ scaffold
	Plate #2
	1	2	3	4	5	6	7	8	9	10	11	12
A	AGO1	PPP2CA	PLPP6	ALDOC	APOF	AVPR1A	APOC3	ACACB	JAG1	ANXA13	ABCA12	APOD
B	GGPS1	NTC1	VPS35	ELOVL2	TP53INP1	CHD9	NR1H3	IDI1	LRP6	SAR1B	PLK1	ACOT2
C	ACSL4	CD14	PLTP	DGAT1	AGO4	CD9	FCGR3A	APOC4	NTC4	ETHE1	RAN	KDM1B
D	CLU	TSPO2	CD81	SCP2	SP1	NCOR2	LSS	CETP	CPEB2	APOC2	KIF11	DGAT2
E	APOA1	AGT	NTC2	MBTPS2	FADS2	CTNNB1	NCOA1	HMGCR	TSC1	GUSB	OR52A1	ADH4
F	SREBF2	NR1H2	STX5	FGF1	PLA2G10	HMGCS1	PDK2	PMVK	SCARB1	NTC5	OR9I1	FDPS
G	OSBPL8	KDM1A	PIK3CA	HMGCS2	FASN	NIBAN1	PTEN	FBXO6	GRAMD1C	ERLIN1	OR5M9	SCAP
H	ANXA2	GRAMD1A	PNRC1	NR0B2	VDAC1	NTC3	VDAC2	CYP7A1	LRP1	PTCH1	NPC1	SREBF1
	Plate #3
	1	2	3	4	5	6	7	8	9	10	11	12
A	ACAT1	EEF2	ACSL1	NTC2	NFIL3	ECH1	PLSCR1	S100A11	NSDHL	SEC24D	OSBPL3	LDLRAP1
B	APOC1	STARD3	NCOR1	NPC2	CBS	CXCL16	TNRC6C	CD81	TGS1	NTC4	PICALM	EHD1
C	NFYC	SCARB2	OR52A1	SHH	SULT2B1	CD5L	AKT1	CTSB	ERLIN2	ACTG1	PLK1	SNX13
D	PDPK1	GPAM	APOA2	NFYB	RAN	RHEB	OR5M9	OSBP2	APOA4	AGO2	APOE	GPS2
E	LDLR	MKNK1	STARD4	PCYT2	STARD5	LGMN	MSR1	NTC3	CARM1	TSPO	ATF5	GPX8
F	SQLE	NTC1	ABCA7	HDAC3	ABCG5	MAL2	PTPRC	DHCR7	TTC39B	MED1	MBTPS1	SIRT1
G	LBR	KDM3A	SC5D	FCGR3A	KDM4A	TBL1X	STARD3NL	RXRB	TSC2	CH25H	MYLIP	ABCG1
H	ARL4C	OR56A4	ANXA6	TNFRSF12A	ACSL3	OSBPL6	PPARD	TREM2	ANTXR2	TMEM97	NTC5	SEMA3B
	Plate #4
	1	2	3	4	5	6	7	8	9	10	11	12
A	SEC24C	TFEB	RAB10	ACSS2	ADRB2	RPTOR	LIPE	CHKA	WSCD1	GPAT3	EHD2	HSD17B7
B	LGALS3	NTC2	INSIG1	PLAUR	VLDLR	NFKB1	GPD2	AGPAT2	PLIN2	RXRA	EP300	ARL8B
C	MGLL	TPSD1	MAPK8	PLIN5	RUBCNL	OR9I1	TREX1	AGO3	CD2AP	PIP4K2B	CD14	NTC5
D	CREB1	TMEM106B	OR56A4	PNPLA3	KIF11	NTC4	GRAMD1B	CTSD	EEF2	ABHD5	PTPRC	GBA
E	NTC1	SESN2	FCGR3A	PNPLA8	OSBPL5	PGS1	MAP1LC3A	SORL1	LAMP2	PNPLA5	PNPLA2	PLIN1
F	LAMTOR1	RAB7A	RAN	HTT	BIN1	MSMO1	DHCR24	SPTLC1	PRKACA	LRP8	PIP4K2A	GRN
G	HTRA1	ATP13A2	ARV1	STAR	LAPTM4B	OR5M9	INSIG2	BECN1	CLN3	PLIN3	GSTM2	ADAM10
H	TFE3	PPARA	AUP1	NTC3	PSAP	PLEKHM1	VPS39	EHBP1	SPTLC2	LAMP1	CTSC	SCD
	SYP
	EBP
	NCOA6
	OSBPL1A
	APOB
	CYP51A1
	ZDHHC8
	AGO1
	GGPS1
	ACSL4
	CLU
	APOA1
	SREBF2
	OSBPL8
	ANXA2
	ACAT1
	APOC1
	NFYC
	PDPK1
	LDLR
	SQLE
	LBR
	ARL4C
	SEC24C
	LGALS3
	MGLL
	CREB1
	LAMTOR1
	HTRA1
	TFE3
	PON1
	CAV1
	ATF3
	NAXE
	NFYA
	ERRFI1
	PDK3
	PPP2CA
	TSPO2
	AGT
	NR1H2
	KDM1A
	GRAMD1A
	STARD3
	SCARB2
	GPAM
	MKNK1
	KDM3A
	TFEB
	TPSD1
	TMEM106B
	SESN2
	RAB7A
	ATP13A2
	PPARA
	LIPA
	TNRC6A
	PPARG
	ELOVL4
	ELOVL5
	SEC23A
	SOAT2
	PLPP6
	VPS35
	PLTP
	STX5
	PIK3CA
	PNRC1
	ACSL1
	NCOR1
	APOA2
	STARD4
	ABCA7
	SC5D
	ANXA6
	RAB10
	INSIG1
	MAPK8
	RAN
	ARV1
	AUP1
	SHLD2
	ANXA5
	VPS26A
	CYP27A1
	CES1
	SOD1
	ALDOC
	ELOVL2
	DGAT1
	SCP2
	MBTPS2
	FGF1
	HMGCS2
	NR0B2
	NPC2
	SHH
	NFYB
	PCYT2
	HDAC3
	TNFRSF12A
	ACSS2
	PLAUR
	PLIN5
	PNPLA3
	PNPLA8
	HTT
	STAR
	ABCA1
	SLC38A9
	KPNB1
	ALCAM
	OSBPL7
	SOAT1
	PCSK9
	ELOVL3
	APOF
	TP53INP1
	AGO4
	SP1
	FADS2
	PLA2G10
	FASN
	VDAC1
	NFIL3
	CBS
	SULT2B1
	RAN
	STARD5
	ABCG5
	KDM4A
	ACSL3
	ADRB2
	VLDLR
	RUBCNL
	OSBPL5
	BIN1
	LAPTM4B
	PSAP
	RPS6KB1
	NFKBIA
	HELZ2
	ACACA
	SEC24A
	NR1H4
	YJEFN3
	GNAI1
	AVPR1A
	CHD9
	CD9
	NCOR2
	CTNNB1
	HMGCS1
	NIBAN1
	ECH1
	CXCL16
	CD5L
	RHEB
	LGMN
	MAL2
	TBL1X
	OSBPL6
	RPTOR
	NFKB1
	PGS1
	MSMO1
	PLEKHM1
	ABCG8
	PIK3R1
	ADIPOQ
	ABCA2
	ABCA8
	PRKAA1
	APOC3
	NR1H3
	LSS
	NCOA1
	PDK2
	PTEN
	VDAC2
	PLSCR1
	TNRC6C
	AKT1
	MSR1
	PTPRC
	STARD3NL
	PPARD
	LIPE
	GPD2
	TREX1
	GRAMD1B
	MAP1LC3A
	DHCR24
	INSIG2
	VPS39
	CYP46A1
	TRIB3
	FDFT1
	EGF
	SIDT1
	SMARCD3
	ATXN2
	MVK
	ACACB
	IDI1
	APOC4
	CETP
	HMGCR
	PMVK
	FBXO6
	CYP7A1
	S100A11
	CTSB
	OSBP2
	DHCR7
	RXRB
	TREM2
	CHKA
	AGPAT2
	AGO3
	CTSD
	SORL1
	SPTLC1
	BECN1
	EHBP1
	MOV10
	ABCA3
	OSBPL10
	AGTR1
	GLDC
	EEPD1
	JAG1
	LRP6
	CPEB2
	TSC1
	SCARB1
	GRAMD1C
	LRP1
	NSDHL
	TGS1
	ERLIN2
	APOA4
	CARM1
	TTC39B
	TSC2
	ANTXR2
	WSCD1
	PLIN2
	CD2AP
	LAMP2
	PRKACA
	CLN3
	SPTLC2
	TM7SF2
	CD36
	SEC24B
	MVD
	MTF1
	TBL1XR1
	APOA5
	FABP6
	ANXA13
	SAR1B
	ETHE1
	APOC2
	GUSB
	ERLIN1
	PTCH1
	SEC24D
	ACTG1
	AGO2
	TSPO
	MED1
	CH25H
	TMEM97
	GPAT3
	RXRA
	PIP4K2B
	ABHD5
	PNPLA5
	LRP8
	PLIN3
	LAMP1
	NCOA2
	TNRC6B
	MTOR
	IDI2
	LPL
	FABP5
	ELOVL6
	ACAT2
	ABCA12
	RAN
	NPC1
	OSBPL3
	PICALM
	APOE
	ATF5
	MBTPS1
	MYLIP
	EHD2
	EP300
	PTPRC
	PNPLA2
	PIP4K2A
	GSTM2
	CTSC
	FADS1
	OSBPL2
	CREBBP
	PTPRC
	APOD
	ACOT2
	KDM1B
	DGAT2
	ADH4
	FDPS
	SCAP
	SREBF1
	LDLRAP1
	EHD1
	SNX13
	GPS2
	GPX8
	SIRT1
	ABCG1
	SEMA3B
	HSD17B7
	ARL8B
	GBA
	PLIN1
	GRN
	ADAM10
	SCD

### Sheet: Target gene list
Genes_all
SYP
EBP
NCOA6
OSBPL1A
APOB
CYP51A1
ZDHHC8
AGO1
GGPS1
ACSL4
CLU
APOA1
SREBF2
OSBPL8
ANXA2
ACAT1
APOC1
NFYC
PDPK1
LDLR
SQLE
LBR
ARL4C
SEC24C
LGALS3
MGLL
CREB1
LAMTOR1
HTRA1
TFE3
PON1
CAV1
ATF3
NAXE
NFYA
ERRFI1
PDK3
PPP2CA
TSPO2
AGT
NR1H2
KDM1A
GRAMD1A
STARD3
SCARB2
GPAM
MKNK1
KDM3A
TFEB
TPSD1
TMEM106B
SESN2
RAB7A
ATP13A2
PPARA
LIPA
TNRC6A
PPARG
ELOVL4
ELOVL5
SEC23A
SOAT2
PLPP6
VPS35
PLTP
STX5
PIK3CA
PNRC1
ACSL1
NCOR1
APOA2
STARD4
ABCA7
SC5D
ANXA6
RAB10
INSIG1
MAPK8
RAN
ARV1
AUP1
SHLD2
ANXA5
VPS26A
CYP27A1
CES1
SOD1
ALDOC
ELOVL2
DGAT1
SCP2
MBTPS2
FGF1
HMGCS2
NR0B2
NPC2
SHH
NFYB
PCYT2
HDAC3
TNFRSF12A
ACSS2
PLAUR
PLIN5
PNPLA3
PNPLA8
HTT
STAR
ABCA1
SLC38A9
KPNB1
ALCAM
OSBPL7
SOAT1
PCSK9
ELOVL3
APOF
TP53INP1
AGO4
SP1
FADS2
PLA2G10
FASN
VDAC1
NFIL3
CBS
SULT2B1
RAN
STARD5
ABCG5
KDM4A
ACSL3
ADRB2
VLDLR
RUBCNL
OSBPL5
BIN1
LAPTM4B
PSAP
RPS6KB1
NFKBIA
HELZ2
ACACA
SEC24A
NR1H4
YJEFN3
GNAI1
AVPR1A
CHD9
CD9
NCOR2
CTNNB1
HMGCS1
NIBAN1
ECH1
CXCL16
CD5L
RHEB
LGMN
MAL2
TBL1X
OSBPL6
RPTOR
NFKB1
PGS1
MSMO1
PLEKHM1
ABCG8
PIK3R1
ADIPOQ
ABCA2
ABCA8
PRKAA1
APOC3
NR1H3
LSS
NCOA1
PDK2
PTEN
VDAC2
PLSCR1
TNRC6C
AKT1
MSR1
PTPRC
STARD3NL
PPARD
LIPE
GPD2
TREX1
GRAMD1B
MAP1LC3A
DHCR24
INSIG2
VPS39
CYP46A1
TRIB3
FDFT1
EGF
SIDT1
SMARCD3
ATXN2
MVK
ACACB
IDI1
APOC4
CETP
HMGCR
PMVK
FBXO6
CYP7A1
S100A11
CTSB
OSBP2
DHCR7
RXRB
TREM2
CHKA
AGPAT2
AGO3
CTSD
SORL1
SPTLC1
BECN1
EHBP1
MOV10
ABCA3
OSBPL10
AGTR1
GLDC
EEPD1
JAG1
LRP6
CPEB2
TSC1
SCARB1
GRAMD1C
LRP1
NSDHL
TGS1
ERLIN2
APOA4
CARM1
TTC39B
TSC2
ANTXR2
WSCD1
PLIN2
CD2AP
LAMP2
PRKACA
CLN3
SPTLC2
TM7SF2
CD36
SEC24B
MVD
MTF1
TBL1XR1
APOA5
FABP6
ANXA13
SAR1B
ETHE1
APOC2
GUSB
ERLIN1
PTCH1
SEC24D
ACTG1
AGO2
TSPO
MED1
CH25H
TMEM97
GPAT3
RXRA
PIP4K2B
ABHD5
PNPLA5
LRP8
PLIN3
LAMP1
NCOA2
TNRC6B
MTOR
IDI2
LPL
FABP5
ELOVL6
ACAT2
ABCA12
RAN
NPC1
OSBPL3
PICALM
APOE
ATF5
MBTPS1
MYLIP
EHD2
EP300
PTPRC
PNPLA2
PIP4K2A
GSTM2
CTSC
FADS1
OSBPL2
CREBBP
PTPRC
APOD
ACOT2
KDM1B
DGAT2
ADH4
FDPS
SCAP
SREBF1
LDLRAP1
EHD1
SNX13
GPS2
GPX8
SIRT1
ABCG1
SEMA3B
HSD17B7
ARL8B
GBA
PLIN1
GRN
ADAM10
SCD
