## Supplemental Table S2 for "An arrayed CRISPR/Cas9 screen identifies mTORC1 as a regulator of lipid droplet accumulation in APOE E3 and APOE KO iPSC-derived microglia"

### Sheet: Arrayed screen_half-life
gene_name	Monocytes replicate 1 half_life
APOE	11.04	120
LIPA	11.796	120											~80% of proteins have half life <5 days
LGMN	12.385	120
CYP27A1	13.591	120
GRN	14.808	120
CD81	15.138	120
SORL1	15.905	120
MSR1	16.085	120
CTSD	16.628	120
PNPLA2	17.874	120
PSAP	18.524	120
ALCAM	19.003	120
EEPD1	19.035	120
GBA	19.3	120
LRP1	19.455	120
PLEKHM1	21.414	120
LGALS3	21.671	120
EP300	22.683	120
KDM1B	23.844	120
NCOR2	24.481	120
MKNK1	25.375	120
SIRT1	26.026	120
MOV10	26.998	120
NPC1	28.405	120
NCOR1	29.913	120
NPC2	32.19	120
SEC24D	32.295	120
STX5	35.415	120
CD14	35.807	120
SOAT1	36.292	120
ACSL4	36.666	120
SCARB2	37.108	120
LAMP1	37.455	120
FABP5	37.586	120
MGLL	37.874	120
ADAM10	40.339	120
GPS2	40.505	120
OSBPL3	40.736	120
ATXN2	40.943	120
B2M	42.07	120
AUP1	42.183	120
CD9	42.541	120
BIN1	46.271	120
STARD3	46.957	120
SEC24A	47.482	120
TBL1XR1	49.988	120
SEC24C	50.14	120
MED1	50.659	120
TSC2	51.038	120
SEC24B	51.423	120
HELZ2	51.925	120
PDK2	52.42	120
MAPK8	53.433	120
ACTG1	54.757	120
TFEB	56.315	120
CARM1	57.938	120
S100A11	58.347	120
RHEB	58.652	120
SAR1B	60.794	120
OSBPL1A	62.769	120
ANXA5	62.781	120
PGS1	63.092	120
ACACA	63.842	120
VPS39	64.203	120
RAB7A	64.688	120
IDI1	66	120
KDM1A	66.244	120
NFYC	66.392	120
SPTLC2	66.498	120
AKT1	66.858	120
NFKB1	66.972	120
SPTLC1	66.978	120
HSD17B7	67.033	120
PLSCR1	67.591	120
ACSL3	67.739	120
BECN1	68.795	120
PNPLA8	69.312	120
OSBPL8	69.769	120
ANXA2	70.955	120
ACSL1	71.851	120
MTOR	73.321	120
CD36	74.991	120
RPTOR	77.72	120
CTSC	78.382	120
NSDHL	78.966	120
LAMP2	79.807	120
LAMTOR1	80.303	120
ARL8B	82.71	120
PRKAA1	83.173	120
EEF2	83.304	120
PMVK	83.673	120
PRKACA	85.89	120
MVD	86.325	120
RAB10	87.849	120
HTT	88.854	120
TREX1	89.309	120
PTEN	90.069	120
SCP2	90.519	120
PLIN3	90.882	120
SEC23A	92.125	120
LDLRAP1	92.651	120
AGPAT2	92.672	120
PIK3R1	101.074	120
AGO2	102.165	120
LSS	102.934	120
ACSS2	109.387	120
MVK	112.123	120
AGO1	118.016	120
PDK3	122.74	120
KPNB1	122.891	120
PIP4K2B	123.304	120
PCYT2	149.894	120
GPD2	150.868	120
FASN	151.56	120
FDPS	160.192	120
RAN	173.068	120
SOD1	174.065	120
ERLIN2	177.73	120
VDAC1	181.519	120
PIP4K2A	183.246	120
EHD1	192.49	120
CES1	194.614	120
ALDOC	260.822	120
ECH1	266.979	120
VDAC2	268.731	120
LBR	274.868	120
TSPO	285.721	120
ACAT2	287.21	120
ACAT1	294.594	120
ETHE1	344.899	120
ANXA6	362.503	120
GUSB	388.344	120
ERLIN1	430.218	120
APOB	483.478	120
CLU	1710.65	120
