## Supplemental Table S4 for "An arrayed CRISPR/Cas9 screen identifies mTORC1 as a regulator of lipid droplet accumulation in APOE E3 and APOE KO iPSC-derived microglia"

### Sheet: KO_NRint_VOLCANO
		NR int	tox
	gene	FC	FC	dfrwe
	ACAT2	1.13466	0.735159	1				ANXA2	GPAT3
	ANXA2	1.12815	0.689011	1				GRAMD1A	LAMP1
	APOA4	0.777492	1.28391	0				HMGCR	LIPE
	APOE	0.879594	1.46931	0				EHBP1	SCD
	CTSC	1.19254	0.750471	1				SPTLC2	WSCD1
	CYP7A1	1.08143	0.778985	1				VPS39	SULT2B1
	EHBP1	1.27733	0.676933	1				HMGCS2	APOA4
	FADS1	1.10512	0.744104	1				NR0B2	APOE
	GPAT3	1.3174	0.799497	0				PNRC1	RXRB
	GRAMD1A	1.05954	0.685273	1				CYP7A1	S100A11
	HMGCR	1.10445	0.662037	1				LRP1	RAB7A
	HMGCS2	1.07253	0.780463	1				NPC1	RAN
	LAMP1	1.17251	0.761157	0				VDAC2
	LIPE	1.54844	0.698303	0				ACAT2
	LRP1	1.0685	0.793548	1				FADS1
	MED1	1.77792	0.725796	1				PRKAA1
	NPC1	1.07418	0.720511	1				MED1
	NR0B2	1.07268	0.77548	1				TREM2
	PNRC1	1.08323	0.754548	1				CTSC
	PRKAA1	1.10807	0.750339	1
	RAB7A	1.8608	1.47133	0
	RAN	1.20719	1.08301	0
	RAN	1.12601	1.05632	0
	RAN	1.32822	1.48533	0
	RXRB	0.89418	1.27505	0
	S100A11	1.15187	1.37313	0
	SCD	1.23254	0.730358	0
	SPTLC2	1.32606	0.653677	1
	SULT2B1	0.871724	1.28445	0
	TREM2	0.910982	0.722632	1
	VDAC2	1.0648	0.725664	1
	VPS39	1.27182	0.655563	1
	WSCD1	1.34366	0.788812	0
	ABCA1	1.09201	0.829279	0
	ABCA12	1.00938	0.961801	0
	ABCA2	1.28964	0.946056	0
	ABCA3	0.970581	0.937924	0
	ABCA7	1.05799	1.01594	0
	ABCA8	1.03102	0.822716	0
	ABCG1	0.967181	0.960557	0
	ABCG5	0.941217	1.23627	0
	ABCG8	1.17048	0.854161	0
	ABHD5	1.0337	0.997486	0
	ACACA	1.01178	0.94006	0
	ACACB	1.07205	0.859415	0
	ACAT1	1.30408	1.05845	0
	ACOT2	1.00227	1.05276	0
	ACSL1	1.07744	1.05916	0
	ACSL3	1.19037	0.845909	0
	ACSL4	1.07406	1.11562	0
	ACSS2	0.976109	0.926667	0
	ACTG1	0.932504	0.91563	0
	ADAM10	1.07985	0.90132	0
	ADH4	1.0432	0.924835	0
	ADIPOQ	1.08296	0.918677	0
	ADRB2	1.29628	0.832667	0
	AGO1	1.12021	0.883628	0
	AGO2	0.729301	1.11369	0
	AGO3	1.13995	1.02828	0
	AGO4	1.05832	1.11089	0
	AGPAT2	1.21959	0.909491	0
	AGT	1.07941	0.95091	0
	AGTR1	1.03939	0.946869	0
	AKT1	0.926283	1.15798	0
	ALCAM	1.07864	0.95056	0
	ALDOC	1.1092	1.01146	0
	ANTXR2	1.18082	0.891584	0
	ANXA13	1.04064	0.946343	0
	ANXA5	0.955832	1.02853	0
	ANXA6	1.20853	0.852993	0
	APOA1	1.1254	0.891851	0
	APOA2	1.03825	1.04924	0
	APOA5	1.06204	0.870155	0
	APOB	1.02559	0.930084	0
	APOC1	1.06707	1.18243	0
	APOC2	1.00895	1.02632	0
	APOC3	0.998579	1.01288	0
	APOC4	1.00057	0.991599	0
	APOD	1.13713	0.985773	0
	APOF	1.03998	1.05183	0
	ARL4C	1.52757	0.787106	0
	ARL8B	1.06568	1.06097	0
	ARV1	0.973968	1.03867	0
	ATF3	1.03005	0.997287	0
	ATF5	0.942514	1.16431	0
	ATP13A2	1.09126	0.906	0
	ATXN2	1.14045	0.842776	0
	AUP1	0.996213	0.747333	0
	AVPR1A	1.11822	0.98455	0
	BECN1	1.2588	0.890635	0
	BIN1	1.19767	0.980667	0
	CARM1	0.849635	1.13394	0
	CAV1	1.07675	0.968936	0
	CBS	0.912788	1.21714	0
	CD2AP	1.10733	1.09177	0
	CD36	1.04727	0.920846	0
	CD5L	1.02917	1.09954	0
	CD9	1.0383	1.03239	0
	CES1	0.956612	1.06187	0
	CETP	1.0928	1.0019	0
	CH25H	0.819391	0.998524	0
	CHD9	0.957775	1.0461	0
	CHKA	1.62679	0.864865	0
	CLN3	1.49943	0.856694	0
	CLU	1.02608	0.981809	0
	CPEB2	0.965184	1.04649	0
	CREB1	1.13765	0.825333	0
	CREBBP	1.08973	0.781242	0
	CTNNB1	1.14114	1.07725	0
	CTSB	1.0557	0.946003	0
	CTSD	1.06533	0.919547	0
	CXCL16	0.994521	1.1718	0
	CYP27A1	1.06895	1.03063	0
	CYP46A1	1.14353	0.846029	0
	CYP51A1	1.03808	0.9923	0
	DGAT1	0.984516	1.001	0
	DGAT2	1.02998	0.910944	0
	DHCR24	1.26939	0.856694	0
	DHCR7	1.17832	0.921325	0
	EBP	1.01322	0.981537	0
	ECH1	1.15493	1.13	0
	EEPD1	1.12555	0.897804	0
	EGF	1.7127	0.952562	0
	EHD1	0.841341	1.2491	0
	EHD2	1.45929	0.85858	0
	ELOVL2	1.06031	1.03239	0
	ELOVL3	1.08689	0.820879	0
	ELOVL4	1.06103	1.05399	0
	ELOVL5	1.02961	0.891757	0
	ELOVL6	1.05133	0.854432	0
	EP300	1.00322	0.899434	0
	ERLIN1	1.06778	0.914753	0
	ERLIN2	0.934506	1.0599	0
	ERRFI1	1.13035	0.892282	0
	ETHE1	0.999858	1.08457	0
	FABP5	1.05416	0.932502	0
	FABP6	1.22612	0.821903	0
	FADS2	1.02027	1.0451	0
	FASN	1.00194	0.894593	0
	FBXO6	1.04292	0.973451	0
	FCGR3A	1.11695	0.881332	0
	FCGR3A	0.965796	1.16769	0
	FDFT1	1.15534	1.00596	0
	FDPS	0.984226	0.945222	0
	FGF1	1.05633	1.04236	0
	GBA	1.03205	0.994343	0
	GGPS1	1.0027	1.04884	0
	GLDC	1.08407	0.814584	0
	GNAI1	1.06181	0.806703	0
	GPAM	1.0113	1.00744	0
	GPD2	1.16621	0.939661	0
	GPS2	0.822966	1.26492	0
	GPX8	1.08723	0.914364	0
	GRAMD1B	1.14983	0.906977	0
	GRAMD1C	1.04505	0.901311	0
	GRN	1.14568	0.870522	0
	GSTM2	1.30509	0.873036	0
	GUSB	1.05286	0.878011	0
	HDAC3	0.982183	0.967765	0
	HELZ2	1.41319	0.966311	0
	HMGCS1	0.999491	0.99078	0
	HSD17B7	1.26481	0.842866	0
	HTRA1	1.0959	0.898667	0
	HTT	1.03035	1.26267	0
	IDI1	1.04903	1.09488	0
	IDI2	1.0709	0.915153	0
	INSIG1	1.04231	1.22133	0
	INSIG2	1.24692	0.915776	0
	JAG1	1.14523	0.970091	0
	KDM1A	1.08155	0.895589	0
	KDM1B	0.960779	1.00437	0
	KDM3A	1.14397	0.841658	0
	KDM4A	0.937367	1.0457	0
	KPNB1	1.04421	0.877056	0
	LAMP2	1.19197	0.912634	0
	LAMTOR1	1.32031	0.798	0
	LAPTM4B	1.46984	1.156	0
	LBR	0.992942	1.113	0
	LDLR	1.13134	1.02373	0
	LDLRAP1	0.953382	1.12571	0
	LGALS3	0.981581	1.00933	0
	LGMN	1.54908	1.17676	0
	LIPA	1.27656	0.857105	0
	LPL	1.03767	0.823258	0
	LRP6	1.00426	1.12356	0
	LRP8	1.02497	0.976116	0
	LSS	1.02558	1.10362	0
	MAL2	1.06007	1.00815	0
	MAP1LC3A	1.32069	0.824639	0
	MAPK8	0.876958	1.154	0
	MBTPS1	1.01673	0.941574	0
	MBTPS2	1.04182	1.01844	0
	MGLL	1.03963	1.064	0
	MKNK1	0.936479	1.00956	0
	MOV10	1.10438	0.832204	0
	MSMO1	1.18268	1.08933	0
	MSR1	0.869083	1.04851	0
	MTF1	1.06918	0.939821	0
	MTOR	1.45507	0.842776	0
	MVD	1.03102	0.985362	0
	MVK	1.06832	0.890756	0
	MYLIP	0.841913	1.12571	0
	NAXE	1.03262	1.00884	0
	NCOA1	1.02387	1.02184	0
	NCOA2	1.113	0.853619	0
	NCOA6	0.976672	1.00831	0
	NCOR1	0.991363	1.12434	0
	NCOR2	1.02501	0.963618	0
	NFIL3	1.07487	1.04357	0
	NFKB1	1.10476	1.152	0
	NFKBIA	1.00866	0.941897	0
	NFYA	0.874703	1.00989	0
	NFYB	0.917033	1.11654	0
	NFYC	0.997088	1.11867	0
	NIBAN1	1.07589	0.903563	0
	NPC2	0.941217	1.12575	0
	NR1H2	1.02073	0.933715	0
	NR1H3	1.10317	1.08368	0
	NR1H4	1.02403	0.926934	0
	NSDHL	0.799013	1.14343	0
	OSBP2	0.795867	1.07762	0
	OSBPL10	1.01908	1.08078	0
	OSBPL1A	1.1114	0.924834	0
	OSBPL2	1.12925	0.918948	0
	OSBPL3	0.988989	0.919426	0
	OSBPL5	1.15681	0.933333	0
	OSBPL6	1.13933	0.80836	0
	OSBPL7	1.05256	1.0343	0
	OSBPL8	1.09942	0.807127	0
	PCSK9	1.08711	0.892282	0
	PCYT2	0.994719	1.01523	0
	PDK2	1.01094	1.01266	0
	PDK3	1.15175	0.917483	0
	PDPK1	1.0956	1.05774	0
	PGS1	1.20005	0.994	0
	PICALM	0.872229	1.22189	0
	PIK3CA	1.06611	0.85547	0
	PIK3R1	1.03976	0.961778	0
	PIP4K2A	1.26216	0.92709	0
	PIP4K2B	1.10361	1.11188	0
	PLA2G10	1.0597	0.995265	0
	PLAUR	1.04606	1.10667	0
	PLEKHM1	1.26601	0.732667	0
	PLIN1	1.15283	0.839723	0
	PLIN2	1.22074	0.89692	0
	PLIN3	1.25851	0.925204	0
	PLIN5	1.0156	1.02067	0
	PLPP6	1.08185	1.03215	0
	PLSCR1	0.896539	0.967517	0
	PLTP	1.00912	1.05706	0
	PMVK	1.07247	1.01288	0
	PNPLA2	1.29951	0.876179	0
	PNPLA3	1.22794	1.17	0
	PNPLA5	1.07892	0.876179	0
	PNPLA8	0.976466	0.925333	0
	PON1	1.0938	1.10229	0
	PPARA	1.17637	0.745333	0
	PPARD	1.14178	0.768192	0
	PPARG	0.974889	0.9902	0
	PPP2CA	1.15	0.972091	0
	PRKACA	1.12343	0.976744	0
	PSAP	1.21468	0.84	0
	PTCH1	1.07446	0.822897	0
	PTEN	1.04732	0.967626	0
	RAB10	1.61212	0.846667	0
	RHEB	1.27289	1.02657	0
	RPS6KB1	1.2049	0.814841	0
	RPTOR	1.75879	0.863333	0
	RUBCNL	0.94524	1.062	0
	RXRA	1.05009	1.00314	0
	SAR1B	1.07048	1.03484	0
	SC5D	1.05197	1.04853	0
	SCAP	0.979537	0.85359	0
	SCARB1	1.00483	1.07494	0
	SCARB2	0.962341	1.12363	0
	SCP2	1.03509	1.06005	0
	SEC23A	1.10884	0.973661	0
	SEC24A	1.12912	0.955023	0
	SEC24B	1.07595	0.95202	0
	SEC24C	1.49126	0.792667	0
	SEC24D	0.840126	0.912466	0
	SEMA3B	1.19462	0.85425	0
	SESN2	1.14783	0.884	0
	SHH	0.966685	1.16188	0
	SHLD2	1.13692	0.872856	0
	SIDT1	1.07324	1.06208	0
	SIRT1	1.38446	0.940308	0
	SLC38A9	1.03507	1.02643	0
	SMARCD3	1.05391	0.98997	0
	SNX13	1.05134	1.16621	0
	SOAT1	0.745319	1.04533	0
	SOAT2	1.13982	0.855268	0
	SOD1	1.04231	0.924309	0
	SORL1	1.38101	0.80704	0
	SP1	0.958081	1.08747	0
	SPTLC1	1.21215	0.952231	0
	SQLE	1.00607	1.14842	0
	SREBF1	1.05556	0.88854	0
	SREBF2	1.04594	0.857712	0
	STAR	1.04475	1.03933	0
	STARD3	0.951483	1.16118	0
	STARD3NL	1.3535	1.06433	0
	STARD4	0.944869	1.01665	0
	STARD5	0.935985	1.09954	0
	STX5	1.06306	0.931722	0
	SYP	1.16356	0.887032	0
	TBL1X	1.06569	1.07687	0
	TBL1XR1	1.02179	0.945243	0
	TFE3	1.71793	0.816667	0
	TFEB	1.47294	1.00733	0
	TGS1	0.860003	1.12824	0
	TM7SF2	1.10475	0.817837	0
	TMEM106B	1.21962	0.829333	0
	TMEM97	1.05348	0.869437	0
	TNFRSF12A	1.08001	0.838824	0
	TNRC6A	1.02771	1.04559	0
	TNRC6B	1.02006	0.928978	0
	TNRC6C	0.821607	1.01561	0
	TP53INP1	0.971833	1.09644	0
	TPSD1	1.10268	0.976667	0
	TREX1	1.18009	0.902577	0
	TRIB3	0.987198	0.947682	0
	TSC1	0.981526	0.889661	0
	TSC2	0.487416	1.25543	0
	TSPO	0.86558	1.01941	0
	TSPO2	1.03265	1.02018	0
	TTC39B	1.06149	1.0289	0
	VDAC1	1.09484	0.842263	0
	VLDLR	1.0959	1.10267	0
	VPS26A	1.05814	0.940322	0
	VPS35	1.11929	1.02816	0
	YJEFN3	1.04688	0.937434	0
	ZDHHC8	1.19688	0.833742	0

### Sheet: E3_NRint vs Nuclei
		No. of nuclei	NR int	Tox
	ABCA8	0.741578	1.29349	1					ABCA8							ABCA8	FBXO6	PTCH1
	ABCG8	0.707261	1.49461	1					ABCG8							ABCG8	GNAI1	PTEN
	ACAT2	0.676711	1.36165	1					ACAT2							ACAT2	GRAMD1A	SEMA3B
	ACOT2	0.758072	1.00718	1					ACOT2							ACOT2	GRAMD1C	SOAT2
	ACSL3	0.679067	2.34887	1					ACSL3							ACSL3	HMGCR	SREBF1
	ANXA13	0.748749	1.02472	1					ANXA13							ANXA13	HTRA1	STARD3NL
	ANXA2	0.438218	1.32219	1					ANXA2							ANXA2	INSIG2	TM7SF2
	APOC3	0.767849	1.14634	1					APOC3							APOC3	LRP1	TMEM97
	ARL4C	0.710954	1.79113	1					ARL4C							ARL4C	MOV10	TNFRSF12A
	ATP13A2	0.756757	1.75635	1					ATP13A2							ATP13A2	MVK	VDAC2
	ATXN2	0.743252	1.22312	1					ATXN2							ATXN2	NCOA2	VDAC1
	CREBBP	0.751622	1.19475	1					CREBBP							CREBBP	NPC1	ARL8B
	CYP46A1	0.787194	1.71509	1					CYP46A1							CYP46A1	NR0B2	EP300
	CYP7A1	0.651887	1.28407	1					CYP7A1							CYP7A1	NSDHL	PLAUR
	EEF2	0.758736	1.21267	1					EEF2							EEF2	OSBPL6	ACAT1
	EEPD1	0.683407	1.25514	1					EEPD1							EEPD1	OSBPL8	HSD17B7
	ERLIN1	0.648477	1.25925	1					ERLIN1							ERLIN1	PLSCR1	PIP4K2B
	FABP6	0.769617	1.23798	1					FABP6							FABP6	PPARD	ACSL4
	FADS1	0.723164	1.13445	1					FADS1							FADS1	PRKAA1
	FBXO6	0.776489	1.23753	1					FBXO6
	GNAI1	0.561181	1.35257	1					GNAI1
	GRAMD1A	0.433415	1.77177	1					GRAMD1A
	GRAMD1C	0.778081	1.06539	1					GRAMD1C
	HMGCR	0.505684	1.96884	1					HMGCR
	HTRA1	0.730851	1.33454	1					HTRA1
	INSIG2	0.774811	1.23351	1					INSIG2
	LRP1	0.737381	1.27193	1					LRP1
	MOV10	0.786775	1.66764	1					MOV10
	MVK	0.781335	1.19858	1					MVK
	NCOA2	0.757481	1.38283	1					NCOA2
	NPC1	0.643929	1.332	1					NPC1
	NR0B2	0.546713	1.4228	1					NR0B2
	NSDHL	0.78636	1.70923	1					NSDHL
	OSBPL6	0.703868	2.18602	1					OSBPL6
	OSBPL8	0.619043	1.3947	1					OSBPL8
	PLSCR1	0.77008	1.8312	1					PLSCR1
	PPARD	0.777677	1.37987	1					PPARD
	PRKAA1	0.547395	1.5689	1					PRKAA1
	PTCH1	0.64643	1.20003	1					PTCH1
	PTEN	0.726921	1.09035	1					PTEN
	SEMA3B	0.669682	1.77914	1					SEMA3B
	SOAT2	0.658486	1.32871	1					SOAT2
	SREBF1	0.654502	1.32097	1					SREBF1
	STARD3NL	0.754884	1.25595	1					STARD3NL
	TM7SF2	0.627328	1.41552	1					TM7SF2
	TMEM97	0.756512	1.74695	1					TMEM97
	TNFRSF12A	0.717449	1.88411	1					TNFRSF12A
	VDAC1	0.761725	1.01221	1					VDAC2
	VDAC2	0.507958	1.4641	1					VDAC1
	ACAT1	1.32093	1.50676	1					ARL8B
	ACSL4	1.40676	0.921582	1					EP300
	ARL8B	1.33024	0.986624	1					PLAUR
	EP300	1.37725	0.798363	1					ACAT1
	HSD17B7	1.22577	0.974246	1					HSD17B7
	PIP4K2B	1.20081	1.08285	1					PIP4K2B
	PLAUR	1.26541	1.20059	1					ACSL4
	ABCA1	0.866998	0.823847	0
	ABCA12	0.833333	0.949378	0
	ABCA2	0.880519	1.28793	0
	ABCA3	1.05838	1.08863	0
	ABCA7	0.953646	1.8078	0
	ABCG1	0.98987	0.907733	0
	ABCG5	0.91054	1.3431	0
	ABHD5	1.04527	1.25208	0
	ACACA	1.00498	0.884634	0
	ACACB	0.796726	1.10425	0
	ACSL1	0.830233	1.28537	0
	ACSS2	1.04621	0.991208	0
	ACTG1	0.894899	0.928824	0
	ADAM10	1.10331	0.96646	0
	ADH4	0.994316	0.915517	0
	ADIPOQ	0.944549	1.06341	0
	ADRB2	1.05567	1.05986	0
	AGO1	1.05924	0.851945	0
	AGO2	0.825434	1.24602	0
	AGO3	1.15844	1.04093	0
	AGO4	1.23978	0.857422	0
	AGPAT2	1.19965	0.980568	0
	AGT	0.891976	1.20717	0
	AGTR1	0.92488	1.02756	0
	AKT1	0.958394	1.37502	0
	ALCAM	0.924146	0.984532	0
	ALDOC	1.16971	0.956662	0
	ANTXR2	0.835203	1.31694	0
	ANXA5	1.03072	0.820267	0
	ANXA6	0.758193	1.36666	0
	APOA1	0.984649	0.986785	0
	APOA2	1.00207	1.25586	0
	APOA4	0.872648	1.01246	0
	APOA5	0.866709	1.02564	0
	APOB	1.17642	1.01363	0
	APOC1	0.93416	1.25482	0
	APOC2	1.00455	1.02701	0
	APOC4	0.948158	1.19261	0
	APOD	0.966121	0.825739	0
	APOE	0.977931	0.917442	0
	APOF	0.982671	0.89198	0
	ARV1	0.820526	1.25283	0
	ATF3	0.907671	0.931037	0
	ATF5	0.944284	0.923133	0
	AUP1	0.93511	0.915961	0
	AVPR1A	0.97928	1.12775	0
	BECN1	0.886245	1.15725	0
	BIN1	0.905219	1.43468	0
	CARM1	0.86288	1.13733	0
	CAV1	0.980264	0.792094	0
	CBS	1.13316	1.1368	0
	CD2AP	1.16251	1.03414	0
	CD36	0.807282	1.20711	0
	CD5L	1.02569	1.46872	0
	CD9	1.08947	0.929407	0
	CES1	0.84486	1.07508	0
	CETP	1.06071	1.10512	0
	CH25H	0.943198	0.867337	0
	CHD9	0.898474	1.15749	0
	CHKA	1.07603	1.27437	0
	CLN3	0.942542	1.05404	0
	CLU	1.1392	0.852793	0
	CPEB2	1.02979	0.973458	0
	CREB1	0.959024	1.03336	0
	CTNNB1	0.930966	1.25927	0
	CTSB	0.946454	1.0985	0
	CTSC	0.997678	1.21335	0
	CTSD	1.0917	0.985227	0
	CXCL16	1.22232	1.05677	0
	CYP27A1	1.06109	0.94224	0
	CYP51A1	0.821177	1.59884	0
	DGAT1	1.00443	0.855531	0
	DGAT2	0.870168	1.04307	0
	DHCR24	1.02147	1.21927	0
	DHCR7	0.907381	1.26795	0
	EBP	1.07706	0.909161	0
	ECH1	1.02096	1.21092	0
	EGF	0.992676	1.32675	0
	EHBP1	1.04701	1.17229	0
	EHD1	0.996382	1.03601	0
	EHD2	1.11608	1.18979	0
	ELOVL2	1.13694	0.881678	0
	ELOVL3	0.748584	1.14237	0
	ELOVL4	0.92878	1.03856	0
	ELOVL5	1.07397	0.816488	0
	ELOVL6	0.885959	1.01328	0
	ERLIN2	0.901411	1.05972	0
	ERRFI1	0.858246	0.933556	0
	ETHE1	0.846066	1.18101	0
	FABP5	0.908558	1.07655	0
	FADS2	1.131	0.978244	0
	FASN	0.991712	0.959335	0
	FCGR3A	1.00797	0.830259	0
	FDFT1	0.906047	1.05507	0
	FDPS	0.920418	1.15059	0
	FGF1	0.99595	1.20313	0
	GBA	1.19617	1.12757	0
	GGPS1	1.27256	0.876266	0
	GLDC	0.85248	1.16532	0
	GPAM	0.877473	1.16686	0
	GPAT3	1.0888	0.990085	0
	GPD2	1.0592	1.16118	0
	GPS2	0.972504	0.769528	0
	GPX8	0.977388	0.862093	0
	GRAMD1B	1.07313	1.08525	0
	GRN	1.06094	1.07713	0
	GSTM2	0.977365	1.1878	0
	GUSB	0.810596	1.13986	0
	HDAC3	0.892235	1.25422	0
	HELZ2	0.851038	1.02258	0
	HMGCS1	0.940855	1.57916	0
	HMGCS2	0.707195	1.28626	0
	HTT	0.964005	1.29459	0
	IDI1	0.857208	1.14971	0
	IDI2	0.931576	1.06408	0
	INSIG1	1.00037	0.970716	0
	JAG1	0.87176	1.11173	0
	KDM1A	0.745338	1.19185	0
	KDM1B	0.888358	0.931908	0
	KDM3A	0.891645	1.14888	0
	KDM4A	0.966047	1.0319	0
	KPNB1	0.838682	1.14416	0
	LAMP1	1.02031	1.21228	0
	LAMP2	0.965177	1.12391	0
	LAMTOR1	0.880807	1.37184	0
	LAPTM4B	1.05219	1.8413	0
	LBR	0.937112	1.35381	0
	LDLR	0.866844	1.16708	0
	LDLRAP1	0.829233	1.21756	0
	LGALS3	0.971977	0.99457	0
	LGMN	0.892826	2.32596	0
	LIPA	0.903552	1.05261	0
	LIPE	1.10911	1.37739	0
	LPL	0.964637	1.01366	0
	LRP6	0.997726	0.98742	0
	LRP8	1.12652	1.12185	0
	LSS	0.850387	1.18896	0
	MAL2	0.834367	1.45019	0
	MAP1LC3A	1.02322	1.149	0
	MAPK8	1.12542	1.00478	0
	MBTPS1	0.901954	0.94718	0
	MBTPS2	1.05274	1.09985	0
	MED1	0.828148	1.93208	0
	MGLL	0.922157	1.09891	0
	MKNK1	0.956599	1.07071	0
	MSMO1	0.908706	1.56914	0
	MSR1	0.823263	1.23096	0
	MTF1	1.05545	1.01587	0
	MTOR	0.82737	1.42942	0
	MVD	0.983051	1.04386	0
	MYLIP	0.866679	0.802782	0
	NAXE	0.838682	1.05255	0
	NCOA1	0.91337	1.09062	0
	NCOA6	1.2279	0.841148	0
	NCOR1	1.18925	0.947987	0
	NCOR2	1.10162	1.18096	0
	NFIL3	0.971361	1.36229	0
	NFKB1	1.10549	1.2015	0
	NFKBIA	0.803158	1.04678	0
	NFYA	0.82787	0.987118	0
	NFYB	0.977857	0.97756	0
	NFYC	1.04458	1.05655	0
	NIBAN1	0.846487	1.06268	0
	NPC2	1.05757	1.38935	0
	NR1H2	0.902712	1.32669	0
	NR1H3	0.84925	1.21905	0
	NR1H4	0.935473	0.892324	0
	OSBP2	0.903582	1.20055	0
	OSBPL10	0.991002	0.956909	0
	OSBPL1A	1.01836	1.12454	0
	OSBPL2	0.893492	1.01663	0
	OSBPL3	0.860166	1.09654	0
	OSBPL5	1.07162	1.49131	0
	OSBPL7	0.82993	1.0196	0
	PCSK9	0.835078	0.984864	0
	PCYT2	1.00679	0.999535	0
	PDK2	0.811733	1.38039	0
	PDK3	0.776386	1.07416	0
	PDPK1	0.867434	1.38689	0
	PGS1	0.910201	1.49215	0
	PICALM	0.930716	0.826105	0
	PIK3CA	0.845074	1.20893	0
	PIK3R1	0.97217	1.01203	0
	PIP4K2A	1.05804	1.10368	0
	PLA2G10	0.884065	1.20026	0
	PLEKHM1	0.895255	1.02967	0
	PLIN1	1.16715	0.997604	0
	PLIN2	1.0592	0.990351	0
	PLIN3	1.08532	0.96127	0
	PLIN5	1.01781	1.14002	0
	PLPP6	1.04709	0.967485	0
	PLTP	1.32087	0.927451	0
	PMVK	0.800819	1.19342	0
	PNPLA2	0.914103	1.28908	0
	PNPLA3	0.980446	1.38587	0
	PNPLA5	1.01277	1.04838	0
	PNPLA8	0.996388	1.30086	0
	PNRC1	0.644754	1.4331	0
	PON1	1.15119	0.764186	0
	PPARA	0.910201	1.1867	0
	PPARG	0.877295	0.923612	0
	PPP2CA	1.07534	0.966572	0
	PRKACA	1.10389	1.09643	0
	PSAP	0.930626	1.00866	0
	RAB10	1.09802	1.27642	0
	RAB7A	1.09702	1.52802	0
	RHEB	0.8385	2.24643	0
	RPS6KB1	0.774841	1.1551	0
	RPTOR	1.00286	1.59842	0
	RUBCNL	0.944078	1.08365	0
	RXRA	1.14626	1.03866	0
	RXRB	0.857453	1.03327	0
	S100A11	0.836288	1.80219	0
	SAR1B	0.913597	1.24711	0
	SC5D	1.01211	1.16172	0
	SCAP	0.819691	0.971974	0
	SCARB1	0.872215	1.29588	0
	SCARB2	0.93416	1.04862	0
	SCD	0.953569	1.2049	0
	SCP2	1.02194	0.96892	0
	SEC23A	0.784108	1.01761	0
	SEC24A	0.838167	0.990764	0
	SEC24B	0.926972	1.02526	0
	SEC24C	1.01681	1.25166	0
	SEC24D	0.816208	1.76503	0
	SESN2	0.898244	1.39873	0
	SHH	1.06879	1.12127	0
	SHLD2	0.849494	0.979958	0
	SIDT1	0.839088	1.2353	0
	SIRT1	0.958936	1.04471	0
	SLC38A9	1.04462	0.809329	0
	SMARCD3	0.842017	1.19225	0
	SNX13	0.878075	1.17689	0
	SOAT1	0.835593	0.675822	0
	SOD1	0.782049	1.13183	0
	SORL1	0.995357	1.09822	0
	SP1	1.30279	0.885329	0
	SPTLC1	1.0975	1.14021	0
	SPTLC2	0.989553	1.21288	0
	SQLE	0.785946	1.41728	0
	SREBF2	0.8657	1.15416	0
	STAR	0.840453	1.64477	0
	STARD3	0.959551	1.23279	0
	STARD4	0.951875	0.926012	0
	STARD5	0.974904	1.29248	0
	STX5	1.01177	1.13675	0
	SULT2B1	1.03809	1.42936	0
	SYP	0.896859	1.39082	0
	TBL1X	0.824919	1.41712	0
	TBL1XR1	0.897259	1.07473	0
	TFE3	0.876822	1.36693	0
	TFEB	0.971977	1.28043	0
	TGS1	0.844971	1.22733	0
	TMEM106B	0.919666	1.1887	0
	TNRC6A	0.961215	0.89829	0
	TNRC6B	0.997698	1.06399	0
	TNRC6C	0.944826	1.19859	0
	TP53INP1	1.08975	0.893154	0
	TPSD1	1.13289	1.32717	0
	TREM2	0.878618	1.09521	0
	TREX1	1.08764	1.13662	0
	TRIB3	0.95543	1.03542	0
	TSC1	0.890632	0.854811	0
	TSC2	0.878075	0.602254	0
	TSPO	0.889472	1.74935	0
	TSPO2	1.21379	0.829385	0
	TTC39B	0.901954	0.991872	0
	VLDLR	1.22456	1.32711	0
	VPS26A	0.984383	0.852285	0
	VPS35	1.33641	0.970093	0
	VPS39	0.945444	1.23192	0
	WSCD1	1.15148	1.01358	0
	YJEFN3	0.750644	0.989836	0
	ZDHHC8	0.837652	1.37286	0
